# Longitudinal analysis reveals myeloid cell contributions to neuroPASC pathogenesis

**DOI:** 10.64898/2026.05.04.722452

**Authors:** Lu Tan, Shea Lowery, Abhishek K. Verma, Andrew Thurman, Alan Sariol, Cori Fain, John Harty, Stanley Perlman

**Affiliations:** Department of Microbiology and Immunology, University of Iowa, Iowa City, IA 52242, USA; Department of Internal Medicine, University of Iowa, Iowa City, IA 52242, USA; Department of Medicine, Washington University School of Medicine, St. Louis, MO 63110, USA; Department of Pathology, University of Iowa, Iowa City, IA 52242, USA

## Abstract

Neurological and neuropsychiatric symptoms, collectively termed neuroPASC, are among the most prevalent Post-Acute Sequelae of COVID-19 (PASC). Neuroinflammation – particularly microglia reactivity – has been implicated in neuroPASC. Current insights are largely derived from post-mortem tissues of acutely infected patients and may not reflect PASC-related neuropathology. We previously established a PASC model in which SARS-CoV-2-infected mice developed persistent behavioral alterations and prolonged neuroinflammation for up to 120 days post-infection (dpi) in the absence of viral neuroinvasion. Here, we extended these results to a longitudinal single-cell RNA sequencing analysis of brain immune cells collected at 0, 6, 30, and 100 dpi. We identified a coordinated contribution of infiltrating and resident myeloid cells to the initiation and persistence of neuroinflammation. In specific, microglia displayed sustained expansion of subclusters characterized by inflammatory, stress response, and metabolic signatures. Border-associated macrophages upregulated monocyte attractants during acute infection. Concurrently, monocytes and neutrophils showed marked brain recruitment and mounted transient inflammatory responses at 6 dpi, potentially triggering long-term microglial reactivity. Together, these findings provide a high-resolution atlas of brain myeloid immune dynamics during neuroPASC and highlight a central role for microglia in sustaining chronic neuroinflammation.
