## supplemental_table_5 for "Longitudinal analysis reveals myeloid cell contributions to neuroPASC pathogenesis"

### Sheet: Sheet1
Microglia				Neutrophils
mtDNA-encoded genes	RNA processing	Protein turnover	DAM signature	Maturation	Aging	Chemotaxis	Specific granules	Gelatinase granules	Azurophil granules	Secretory vesicles
mt-Nd1	Luc7l2	Usp35	Apoe	Retnlg	Sell	C5ar1	Lyz2	Ceacam1	Hexa	Cd63
mt-Nd2	Luc7l3	Usp40	Lpl	Ccl6	Itgam	Ccl1	Lcn2	Mmp8	Prss57	Mme
mt-Nd3	Srsf1	Trim41	Cst7	S100a6	Itga4	Ccl11	Cyba	Mmp9	Prtn3	Itgam
mt-Nd4	Srsf5	Prkn	Itgax	Clec4d	Cxcr4	Ccl12	Cybb	Itgam	Ctsg	Fut4
mt-Nd4l	Srsf6	Dtx3	Lgals3	Prr13	Cxcr2	Ccl17	Ncf1	Slc11a1	Elane	Fcgr3
mt-Nd5	Rbm25	Chfr	Csf1	Cebpb	Cd47	Ccl19	Ncf4		Mpo	Cr2
mt-Nd6	Rbm28	Snapc4	Csf2ra	Slpi	Cd24a	Ccl2	Ltf		Ctsc	Cybb
mt-Cytb	Rbm12b2	Ppp1r12c	Trem2	S100a11	Tlr4	Ccl20	Camp			Mmp25
mt-Co1	Snapc3	Pan2	Tyrobp	Btg1	Icam1	Ccl21a				Slc11a2
mt-Co2	Snapc4	Zswim8	Fabp5	Cxcr2	Itgax	Ccl21b				Fpr1
mt-Co3	Prpf39	Zfp445	Axl	Fth1		Ccl21c				Scamp1
mt-Atp6	Prpf40b	Mycbp2	Clec7a	Grina		Ccl22				Vamp2
mt-Atp8	Pnn	Smg1	Ctss	Mmp8		Ccl24				Stxbp4
	Entr1	Sugp2	Cd9	Fxyd5		Ccl25				Cd93
	Zc3h7a		Cd63	Msrb1		Ccl26				Cr1l
	Sugp2		Timp2	H2-D1		Ccl3
	Taf15		Vav3	Anxa2		Ccl4
	Smg1		Gpnmb	Mmp9		Ccl5
	Brf1			Ftl1		Ccl6
	Tardbp			Map1lc3b		Ccl7
	Srsf5			Tmcc1		Ccl8
	Srsf6			Sat1		Ccl9
	Scaf4			Cyp4f18		Cklf
	Ttc28			Junb		Csf3r
	Srcap			Mxd1		Cx3cl1
	Pabpn1			Stk17b		Cxadr
	Pnisr			Ypel3		Cxcl1
				Selplg		Cxcl10
				Il1f9		Cxcl13
				Dusp1		Cxcl15
				Slc16a3		Cxcl2
				Ccr1		Cxcl3
				Rdh12		Cxcl5
				Clec4e		Cxcl9
				Arg2		Cxcr1
				Cd300ld		Cxcr2
				Amica1		Edn3
				Ctsd		Fcer1g
				Gda		Fcgr3
				Hacd4		Gbf1
				Timp2		Gm2564
				Fpr1		Ifng
				Ifi27l2a		Il17b
				Slc7a11		Il1b
				Stfa2l1		Il1f10
				Il1b		Il1rn
				Asprv1		Itga1
				Cxcl2		Itga9
				Gm5483		Itgam
				Ifitm1		Itgb2
						Lgals3
						Nckap1l
						Pde4b
						Pde4d
						Pf4
						Pla2g1b
						Ppbp
						Prex1
						Prkca
						S100a8
						S100a9
						Slc37a4
						Spp1
						Syk
						Tgfb2
						Trem1
						Trem3
						Vav1
						Vav3
						Xcl1
